# The *E. coli* pathobiont LF82 encodes a unique variant of σ^70^ that results in specific gene expression changes and altered phenotypes

**DOI:** 10.1101/2023.02.08.523653

**Authors:** Melissa Arroyo-Mendoza, Alexandra Proctor, Abraham Correa-Medina, Meghan Wymore Brand, Virginia Rosas, Michael J. Wannemuehler, Gregory J. Phillips, Deborah M. Hinton

## Abstract

LF82, an adherent invasive *Escherichia coli* pathobiont, is associated with ileal Crohn’s disease, an inflammatory bowel disease of unknown etiology. Although LF82 contains no virulence genes, it carries several genetic differences, including single nucleotide polymorphisms (SNPs), that distinguish it from nonpathogenic *E. coli*. We have identified and investigated an extremely rare SNP that is within the highly conserved *rpoD* gene, encoding σ^70^, the primary sigma factor for RNA polymerase. We demonstrate that this single residue change (D445V) results in specific transcriptome and phenotypic changes that are consistent with multiple phenotypes observed in LF82, including increased antibiotic resistance and biofilm formation, modulation of motility, and increased capacity for methionine biosynthesis. Our work demonstrates that a single residue change within the bacterial primary sigma factor can lead to multiple alterations in gene expression and phenotypic changes, suggesting an underrecognized mechanism by which pathobionts and other strain variants with new phenotypes can emerge.
