## Supplementary material for "The *E. coli* pathobiont LF82 encodes a unique variant of σ^70^ that results in specific gene expression changes and altered phenotypes": Tables S3

### Sheet: WT and rpoD D445V sequencing
WT
#CHROM	POS	REF	ALT	QUAL	FILTER	FORMAT	default		Legend
NC_000913.3	3424233	G	GC	54.1	PASS	GT:GQ:DP:AD:VAF:PL	1/1:43:475:6,468:0.985263:54,43,0		Column A: #CHROM	NCBI Reference Sequence for MG1655 (WT) that was used as reference genome for both WT and rpoD D445V
NC_000913.3	3424236	TC	T	55.8	PASS	GT:GQ:DP:AD:VAF:PL	1/1:53:476:3,473:0.993697:55,56,0		Column B: POS	Position on the chromosome which is different from the reference sequence
NC_000913.3	4296380	A	ACG	42	PASS	GT:GQ:DP:AD:VAF:PL	1/1:13:383:15,364:0.950392:41,12,0		Column C: REF	Nucleotide present in the reference sequence
									Column D: ALT	Nucleotide observed in the sequenced strain
rpoD D445V									Column E: QUAL	Quality score out of 100 to measure base callling accuracy
#CHROM	POS	REF	ALT	QUAL	FILTER	FORMAT	default		Column F: FILTER	Whether the score passed the quality filter threshold
NC_000913.3	3214380	A	T	63.9	PASS	GT:GQ:DP:AD:VAF:PL	1/1:55:390:1,389:0.997436:63,55,0		Column G: FORMAT	Key for information in column H: GT: Genotype, GQ: Genotype Quality, DP: Total Read Depth, AD: Allele Frequency, VAF: Variant Allele Frequency, PL: the phred-scaled genotype likelihoods rounded to the closest integer.
NC_000913.3	3424233	G	GC	53.9	PASS	GT:GQ:DP:AD:VAF:PL	1/1:45:422:7,415:0.983412:53,46,0		Column H:default	Values for GT:GQ:DP:AD:VAF:PL as defined in column G
NC_000913.3	3424236	TC	T	55.2	PASS	GT:GQ:DP:AD:VAF:PL	1/1:50:421:6,415:0.985748:55,52,0		Green	The rpoD mutation that was only found in the genetically modified strain compared to WT
NC_000913.3	4296380	A	ACG	39.2	PASS	GT:GQ:DP:AD:VAF:PL	1/1:8:298:8,284:0.95302:38,7,0
